# A universal influenza mRNA vaccine candidate boosts T-cell responses and reduces zoonotic influenza virus disease in ferrets

**DOI:** 10.1101/2022.08.02.502529

**Authors:** Koen van de Ven, Josien Lanfermeijer, Harry van Dijken, Hiromi Muramatsu, Caroline Vilas Boas de Melo, Stefanie Lenz, Florence Peters, Mitchell B Beattie, Paulo J C Lin, José A. Ferreira, Judith van den Brand, Debbie van Baarle, Norbert Pardi, Jørgen de Jonge

**Author notes:** correspondence should be sent to and.

## Abstract

Universal influenza vaccines have the potential to protect against continuously evolving and newly emerging influenza viruses. T cells may be an essential target of such vaccines as they can clear infected cells through recognition of conserved influenza virus epitopes. We evaluated a novel T cell-inducing nucleoside-modified mRNA vaccine that encodes the conserved nucleoprotein, matrix protein 1 and polymerase basic protein 1 of an H1N1 influenza virus. To mimic the human situation, we applied the mRNA vaccine as a prime-boost regimen in naïve ferrets (mimicking young children) and as a booster in influenza-experienced ferrets (mimicking adults). The vaccine induced and boosted broadly-reactive T cells in the circulation, bone marrow and respiratory tract. Booster vaccination enhanced protection against heterosubtypic infection with potential pandemic H7N9 influenza virus in influenza-experienced ferrets. Our findings show that mRNA vaccines encoding internal influenza virus proteins are a promising strategy to induce broadly-protective T-cell immunity against influenza viruses.
