## Supplemental Table 2 for "A universal influenza mRNA vaccine candidate boosts T-cell responses and reduces zoonotic influenza virus disease in ferrets"

### Sheet: Sheet1
Supplemental table 2: screening of ferrets for various pathogens
ferret.id	group	euthanized (day post priming)	Pathogen -->	Influenza		Aleution IgG	SARS-CoV-2	Pan-corona		Canine distemper virus
			Material -->	serum	serum	serum	throat swab	throat swab	rectal swab	serum	throat swab	rectal swab
			Assay -->	NP-ELISA	HI (A/Michigan/45/15)	ELISA	RT-qPCR	RT-qPCR	RT-qPCR	ELISA	RT-qPCR	RT-qPCR
1	Placebo	70		neg	neg	neg	neg	not tested	not tested	600	not tested	not tested
2	Placebo	70		neg	neg	neg	neg	not tested	not tested	600	not tested	not tested
3	Placebo	70		neg	neg	neg	neg	not tested	not tested	500	not tested	not tested
4	Placebo	70		neg	neg	neg	neg	not tested	not tested	1800	not tested	not tested
5	mRNA/mRNA	70		neg	neg	neg	neg	not tested	not tested	250	not tested	not tested
6	mRNA/mRNA	70		neg	neg	neg	neg	not tested	not tested	neg	not tested	not tested
7	mRNA/mRNA	70		neg	neg	neg	neg	not tested	not tested	1200	not tested	not tested
8	mRNA/mRNA	70		neg	neg	neg	neg	not tested	not tested	1800	not tested	not tested
9	H1N1/mock	70		neg	neg	neg	neg	not tested	not tested	150	not tested	not tested
10	H1N1/mock	70		neg	neg	neg	neg	not tested	not tested	500	not tested	not tested
11	H1N1/mock	70		neg	neg	200	neg	not tested	not tested	500	not tested	not tested
12	H1N1/mRNA	70		neg	neg	neg	neg	not tested	not tested	neg	not tested	not tested
13	H1N1/mRNA	70		neg	neg	neg	neg	not tested	not tested	250	not tested	not tested
14	H1N1/mRNA	70		neg	neg	neg	neg	not tested	not tested	500	not tested	not tested
15	H1N1/H3N2	70		neg	neg	neg	neg	not tested	not tested	150	not tested	not tested
16	H1N1/H3N2	70		neg	neg	neg	neg	not tested	not tested	1000	not tested	not tested
17	H1N1/H3N2	70		neg	neg	neg	neg	not tested	not tested	1000	not tested	not tested
18	Placebo	14 (endpoint)*		neg	neg	neg	neg	not tested	not tested	500	not tested	not tested
19	Placebo	70		neg	neg	neg	neg	not tested	not tested	150	not tested	not tested
20	Placebo	70		neg	neg	neg	neg	not tested	not tested	1200	not tested	not tested
21	mRNA/mRNA	70		neg	neg	neg	neg	not tested	not tested	600	not tested	not tested
22	mRNA/mRNA	70		neg	neg	neg	neg	not tested	not tested	400	not tested	not tested
23	mRNA/mRNA	70		neg	neg	neg	neg	not tested	not tested	400	not tested	not tested
24	H1N1/mock	28 (endpoint)		neg	neg	neg	neg	not tested	not tested	500	not tested	not tested
25	H1N1/mock	-3 (endpoint)		not tested	not tested	not tested	not tested	not tested	not tested		not tested	not tested
26	H1N1/mock	70		neg	neg	neg	neg	not tested	not tested	600	not tested	not tested
27	H1N1/mock	70		neg	neg	neg	neg	not tested	not tested	450	not tested	not tested
28	H1N1/mRNA	70		neg	neg	neg	neg	not tested	not tested	100	not tested	not tested
29	H1N1/mRNA	70		neg	neg	neg	neg	not tested	not tested	200	not tested	not tested
30	H1N1/mRNA	70		neg	neg	neg	neg	not tested	not tested	200	not tested	not tested
31	H1N1/mRNA	70		neg	neg	neg	neg	not tested	not tested	200	not tested	not tested
32	H1N1/H3N2	70		neg	neg	neg	neg	not tested	not tested	250	not tested	not tested
33	H1N1/H3N2	70		neg	neg	neg	neg	not tested	not tested	200	not tested	not tested
34	H1N1/H3N2	70		neg	neg	neg	neg	not tested	not tested	650	not tested	not tested
35	H1N1/H3N2	70		neg	neg	neg	neg	not tested	not tested	2700	not tested	not tested
36	Placebo	76		neg	neg	neg	neg	neg	neg	1400	neg	neg
37	Placebo	76		neg	neg	neg	neg	neg	pos	150	neg	pos
38	Placebo	76		neg	neg	neg	neg	neg	weak pos	100	neg	neg
39	mRNA/mRNA	76		neg	neg	neg	neg	neg	neg	200	neg	pos
40	mRNA/mRNA	76		neg	neg	neg	neg	weak pos	neg	250	neg	neg
41	mRNA/mRNA	76		neg	neg	neg	neg	neg	neg	150	pos	neg
42	H1N1/mock	76		neg	neg	neg	neg	weak pos	pos	100	neg	neg
43	H1N1/mock	76		neg	neg	neg	neg	neg	neg	450	neg	neg
44	H1N1/mock	76		neg	neg	neg	neg	pos	neg	250	neg	neg
45	H1N1/mock	76		neg	neg	neg	neg	neg	neg	200	neg	neg
46	H1N1/mRNA	76		neg	neg	neg	neg	pos	neg	100	neg	neg
47	H1N1/mRNA	76		neg	neg	neg	neg	verdacht	weak pos	350	neg	neg
48	H1N1/mRNA	76		neg	neg	neg	neg	neg	neg	550	neg	neg
49	H1N1/mRNA	77		neg	neg	neg	neg	weak pos	pos	400	neg	neg
50	Placebo	77		neg	neg	neg	neg	neg	neg	550	neg	pos
51	Placebo	77		neg	neg	neg	neg	pos	pos	200	neg	neg
52	Placebo	77		neg	neg	200	neg	pos	pos	500	neg	pos
53	Placebo	9 (endpoint)		neg	neg	300	neg	pos	weak pos	600	pos	neg
54	mRNA/mRNA	77		neg	neg	neg	neg	neg	neg	550	neg	neg
55	mRNA/mRNA	77		neg	neg	neg	neg	pos	neg	200	neg	neg
56	mRNA/mRNA	77		neg	neg	neg	neg	neg	pos	600	neg	neg
57	mRNA/mRNA	71 (endpoint)		neg	neg	neg	neg	neg	neg	100	neg	neg
58	H1N1/mock	77		neg	neg	neg	neg	neg	pos	150	neg	pos
59	H1N1/mock	77		neg	neg	neg	neg	weak pos	neg	450	neg	pos
60	H1N1/mock	77		neg	neg	150	neg	weak pos	neg	200	pos	neg
61	H1N1/mRNA	-8 (endpoint)		not tested	not tested	not tested	not tested	not tested	not tested	not tested	not tested	not tested
62	H1N1/mRNA	77		neg	neg	neg	neg	weak pos	neg	neg	pos	pos
63	H1N1/mRNA	77		neg	neg	150	neg	neg	neg	300	neg	neg
* Yellow accented ferrets were euthanized earlier than scheduled due to reaching the humane endpoints.
